# Genetic variations in G-Quadruplex forming sequences affect the transcription of human disease-related genes

**DOI:** 10.1101/2022.08.16.503999

**Authors:** Agustín Lorenzatti, Ernesto J. Piga, Mauro Gismondi, Andrés Binolfi, Ezequiel Margarit, Nora B. Calcaterra, Pablo Armas

## Abstract

Guanine-rich DNA strands can fold into non-canonical four-stranded secondary structures named G-quadruplexes (G4s). G4s folded in proximal promoter regions (PPR) are associated either with positive or negative transcriptional regulation. Given that single nucleotide variants (SNVs) affecting G4 folding (G4-Vars) may alter gene transcription, and that SNVs are associated with the human diseases’ onset, we undertook a comprehensive study of the G4-Vars genome-wide (G4-variome) to find disease-associated G4-Vars located into PPRs. We developed a bioinformatics strategy to find disease-related SNVs located into PPRs simultaneously overlapping with putative G4-forming sequences (PQSs). We studied five G4-Vars disturbing *in vitro* the folding and stability of the G4s located into PPRs, which had been formerly associated with sporadic Alzheimer’s disease (*GRIN2B*), a severe familiar coagulopathy (*F7*), atopic dermatitis (*CSF2*), myocardial infarction (*SIRT1*), and deafness (*LHFPL5*). Results obtained *in cellulo* for *GRIN2B* and *F7* suggest that the G4 disruption due to the identified G4-Vars affect the transcription and are responsible for the mentioned diseases. Collectively, data suggest that G4-Vars may account for the different susceptibilities to human genetic diseases’ onset, and could be novel targets for diagnosis and drug design in precision medicine.
