## Supplementary Table 9 for "Genetic variations in G-Quadruplex forming sequences affect the transcription of human disease-related genes"

### Sheet: Sheet1
	Analysis of predicted TFBSs in AA- and VA-sequences for the five selected G4-Vars
	Genes	TFBSs predicted only in AA-seq or with better match (lower dissimilarity) in AA-seq*	TFBSs predicted only in VA-seq or with better match (lower dissimilarity) in VA-seq*	DOI (Digital Object Identifier) of references for TFs previously associated with G4s
	GRIN2B	MAZ		doi: 10.1093/nar/gku574
			PEA3*
	F7		XBP-1
			ENKTF-1
			E2F-1	doi: 10.1016/j.bbagen.2017.01.028
	CSF2	Pax-5
		p53		doi: 10.1042/BSR20160232, doi: 10.3390/genes12020277
		ETF
			ENKTF-1
	SIRT1	Pax-5
		p53		doi: 10.1042/BSR20160232, doi: 10.3390/genes12020277
		WT1*		doi: 10.1016/j.bbrep.2015.12.014
			TFII-I
	LHFPL5	GR-alpha
			MAZ	doi: 10.1093/nar/gku574
