## Supplementary Table S1 for "Genetic variations in G-Quadruplex forming sequences affect the transcription of human disease-related genes"

### Sheet: Sheet1
PQS oligonucleotides	Sequence (5' - 3')
CSF2 AA	TCAGAGGGGGTGGGGCTGGGTCAAGTCGGGACCCA
CSF2 VA	TCAGAGGGGGTGTGGCTGGGTCAAGTCGGGACCCA
CSF2 M	TCAGAGAGAGTGTAGCTGAGTCAAGTCGAGACCCA
GRIN2B AA	GTGCTGGGGAAGTGGGGTGGTAAGGGGGATGGAAGGGGGACGGAAGGGGGAAGAA
GRIN2B VA	GTGCTGGGGAAGTGGGGTGGTAAGGTGGATGGAAGGGGGACGGAAGGGGGAAGAA
GRIN2B M	GTGCTGAAGAAGTGAAGTGGTAAGAAAGATGGAAGAGAGACGGAAGAGAGAAGAA
F7 AA	TCCAAGGGTGACAGAGGGATGGGGGAGGGGAGGAC
F7 VA	TCCAAGGGTGACAGAGGGATGGCGGAGGGGAGGAC
F7 M	TCCAAGAGTGACAGAGAGATGAGAGAGAAGAGGAC
SIRT1 AA	GGGTGGCGGGAGCGCCGAGAGGGCGGGGGCGGCGATGGGGCGGGTCACGTGATGGGG
SIRT1 VA	GGGTGGCGGGAGCGCCGAGAGGGCGGGGACGGCGATGGGGCGGGTCACGTGATGGGG
SIRT1 M	GAGTGGCGAGAGCGCCGAGAGAGCGAGAGCGGCGATGAAGCGAGTCACGTGATGAAG
LHFPL5 AA	GGAGGAGGGGGCGGGGCTCTCGGGAGCCGTGAGCCGGGAAGAGGGAGACGGGCAGGG
LHFPL5 VA	GGGGGAGGGGGCGGGGCTCTCGGGAGCCGTGAGCCGGGAAGAGGGAGACGGGCAGGG
LHFPL5 M	GGAGAAGAAGACGAGACTCTCGAGAGCCGTGAGCCGAGAAGAGAGAGACGAGCAGAG
qPSA oligonucleotides	Sequence (5' - 3')
Template CSF2 AA	TCAAGAAGGTGGTGAAGCACTCAGAGGGGGTGGGGCTGGGTCAAGTCGGGACCCACACCTCAAGCGCATCCTGCGCTCCAGGTGGTCTCCTCTGACTTCAACAGCG
Template CSF2 VA	TCAAGAAGGTGGTGAAGCACTCAGAGGGGGTGTGGCTGGGTCAAGTCGGGACCCACACCTCAAGCGCATCCTGCGCTCCAGGTGGTCTCCTCTGACTTCAACAGCG
Template CSF2 M	TCAAGAAGGTGGTGAAGCACTCAGAGAGAGTGTAGCTGAGTCAAGTCGAGACCCACACCTCAAGCGCATCCTGCGCTCCAGGTGGTCTCCTCTGACTTCAACAGCG
Template GRIN2B AA	TCAAGAAGGTGGTGAAGCACGTGCTGGGGAAGTGGGGTGGTAAGGGGGATGGAAGGGGGACGGAAGGGGGAAGAACACCTCAAGCGCATCCTGCGCTCCAGGTGGTCTCCTCTGACTTCAACAGCG
Template GRIN2B VA	TCAAGAAGGTGGTGAAGCACGTGCTGGGGAAGTGGGGTGGTAAGGTGGATGGAAGGGGGACGGAAGGGGGAAGAACACCTCAAGCGCATCCTGCGCTCCAGGTGGTCTCCTCTGACTTCAACAGCG
Template GRIN2B M	TCAAGAAGGTGGTGAAGCACGTGCTGAAGAAGTGAAGTGGTAAGAAAGATGGAAGAGAGACGGAAGAGAGAAGAACACCTCAAGCGCATCCTGCGCTCCAGGTGGTCTCCTCTGACTTCAACAGCG
Template F7 AA	TCAAGAAGGTGGTGAAGCACTCCAAGGGTGACAGAGGGATGGGGGAGGGGAGGACCACCTCAAGCGCATCCTGCGCTCCAGGTGGTCTCCTCTGACTTCAACAGCG
Template F7 VA	TCAAGAAGGTGGTGAAGCACTCCAAGGGTGACAGAGGGATGGCGGAGGGGAGGACCACCTCAAGCGCATCCTGCGCTCCAGGTGGTCTCCTCTGACTTCAACAGCG
Template F7 M	TCAAGAAGGTGGTGAAGCACTCCAAGAGTGACAGAGAGATGAGAGAGAAGAGGACCACCTCAAGCGCATCCTGCGCTCCAGGTGGTCTCCTCTGACTTCAACAGCG
Template SIRT1 AA	TCAAGAAGGTGGTGAAGCACGGGTGGCGGGAGCGCCGAGAGGGCGGGGGCGGCGATGGGGCGGGTCACGTGATGGGGCACCTCAAGCGCATCCTGCGCTCCAGGTGGTCTCCTCTGACTTCAACAGCG
Template SIRT1 VA	TCAAGAAGGTGGTGAAGCACGGGTGGCGGGAGCGCCGAGAGGGCGGGGACGGCGATGGGGCGGGTCACGTGATGGGGCACCTCAAGCGCATCCTGCGCTCCAGGTGGTCTCCTCTGACTTCAACAGCG
Template SIRT1 M	TCAAGAAGGTGGTGAAGCACGAGTGGCGAGAGCGCCGAGAGAGCGAGAGCGGCGATGAAGCGAGTCACGTGATGAAGCACCTCAAGCGCATCCTGCGCTCCAGGTGGTCTCCTCTGACTTCAACAGCG
Template LHFPL5 AA	TCAAGAAGGTGGTGAAGCACGGAGGAGGGGGCGGGGCTCTCGGGAGCCGTGAGCCGGGAAGAGGGAGACGGGCAGGGCACCTCAAGCGCATCCTGCGCTCCAGGTGGTCTCCTCTGACTTCAACAGCG
Template LHFPL5 VA	TCAAGAAGGTGGTGAAGCACGGGGGAGGGGGCGGGGCTCTCGGGAGCCGTGAGCCGGGAAGAGGGAGACGGGCAGGGCACCTCAAGCGCATCCTGCGCTCCAGGTGGTCTCCTCTGACTTCAACAGCG
Template LHFPL5 M	TCAAGAAGGTGGTGAAGCACGGAGAAGAAGACGAGACTCTCGAGAGCCGTGAGCCGAGAAGAGAGAGACGAGCAGAGCACCTCAAGCGCATCCTGCGCTCCAGGTGGTCTCCTCTGACTTCAACAGCG
Primer FW qPSA	TCAAGAAGGTGGTGAAGCAC
Primer RV qPSA	CGCTGTTGAAGTCAGAGGA
Reverse complement oligonucleotides for cloning	Sequence (5' - 3')
RC-F7 AA	GTCCTCCCCTCCCCCATCCCTCTGTCACCCTTGGA
RC-F7 VA	GTCCTCCCCTCCGCCATCCCTCTGTCACCCTTGGA
RC-F7 MS	GTCCTCTTCTCTCTCATCTCTCTGTCACTCTTGGA
RC-GRIN2B AA	TTCTTCCCCCTTCCGTCCCCCTTCCATCCCCCTTACCACCCCACTTCCCCAGCAC
RC-GRIN2B VA	TTCTTCCCCCTTCCGTCCCCCTTCCATCCACCTTACCACCCCACTTCCCCAGCAC
RC-GRIN2B MS	TTCTTCTCTCTTCCGTCTCTCTTCCATCTTTCTTACCACTTCACTTCTTCAGCAC
